# Exploring mechanisms of scar-free skin wound healing in adult zebrafish in comparison to mouse

**DOI:** 10.1101/2025.09.09.675222

**Authors:** İsmail Küçükaylak, Francisco Javier Martínez Morcillo, Kai Halwas, Nils Reiche, Manuel Metzger, Petra Comelli, Jürgen Brinckmann, Sabine Eming, Matthias Hammerschmidt

**Author notes:** Department of Biology, Institute of Molecular Health Sciences, ETH Zurich, Zurich, Switzerland. Departamento de Biología Celular e Histología, Facultad de Biología, Universidad de Murcia, Murcia, Spain (Francisco Javier Martínez Morcillo).

## Abstract

Adult zebrafish have the ability to perfectly regenerate their skin after injury without leaving a scar behind. Yet, they intermediately form a collagen-rich granulation tissue that later fully regresses. In contrast, adult mammals lose this ability, resulting in persistent tissue fibrosis and scarring. We performed single-cell RNA sequencing to better characterize the dynamics and heterogeneity of involved cell types during different stages of zebrafish cutaneous wound healing, focusing on macrophages and fibroblasts. Macrophage subclusters display pro- and/or anti-inflammatory/repair characteristics, and fibroblast subclusters characteristics of extracellular matrix formation and degradation, which largely co-exist during all stages of wound healing. Strikingly, some fibroblasts display signatures of myofibroblasts, implicated in fibrotic healing in mammals. In addition, zebrafish fibroblasts express multiple genes with described pro-fibrotic effects in mammalian models. One of them is *plod2*, which encodes lysylhydroxylase 2. In cutaneous mouse wounds, *Plod2* is induced in fibroblasts by macrophage-released Resistin-like molecule RELMα encoded by the *Retlna* gene, promoting the formation of DHLNL collagen crosslinks and thereby less resolvable fibrotic tissue. *retln* genes are absent from the zebrafish genome; nevertheless, *plod2* expression is initiated in zebrafish dermal fibroblasts upon wounding, in this case via TGFβ signaling, accompanied by increased collagen DHLNL crosslinking. Yet, both transgenic overexpression and genetic knock-out of *plod2* do not interfere with granulation tissue formation and regression, pointing to additional pathways assuring the resolution of transient fibrosis in zebrafish skin wounds even in the presence of strong collagen crosslinking.
