## Supporting Data for "Exploring mechanisms of scar-free skin wound healing in adult zebrafish in comparison to mouse"

### Sheet: Fig 1
1G
	unw	2 dpw	4 dpw	6 dpw
Macrophages	244	1375	710	315
Neutrophils	55	463	177	70
Fibroblasts	826	766	1731	2003
Keratinocytes	2404	2008	1623	2889

### Sheet: Fig 2
2B
	percentage of cells
	unw	twodpw	fourdpw	sixdpw
0	31.9672	45.4545	52.5352	48.254
1	42.623	31.0545	25.2113	31.1111
2	17.2131	5.74545	10.2817	13.3333
3	1.22951	12.5818	1.97183	3.1746
4	4.91803	2.4	3.80282	0.634921
5	2.04918	1.23636	3.66197	3.1746
6	0	1.52727	2.53521	0.31746

### Sheet: Fig 3
3B
	percentage of cells
	unw	twodpw	fourdpw	sixdpw
0	8	22	45	38
1	34	31	19	31
2	22	25	16	14
3	34	15	8	11
4	0	4	11	5
5	2	2	2	1

### Sheet: Fig 5
5C
	plod1a	plod2	plod3
unw	1	1	1
twodpw	1.61993	4.31332	1.80598
fourdpw	1.9735	7.59955	2.26564
sixdpw	1.65699	2.04663	1.86075
5D
plod2b	unw	1.25952	0.910091	0.872389
	4 dpw	52.1281	47.3721	43.7249
5H
HLNL/Collagen	unw	4 dpw
	1.819	1.009
	1.61	0.739
	1.55
	1.567
	1.589
	1.558
5I
DHLNL/Collagen	unw	4 dpw
	0.158	0.378
	0.172	0.831
	0.146
	0.129
	0.13
	0.137
5J
DHLNL / HLNL	unw	4 dpw
	0.087	0.375
	0.107	1.125
	0.094
	0.082
	0.082
	0.088

### Sheet: Fig 6
6A
plod2b	Control	1.03302	0.948353	1.02075
	TGFβ inhibited	0.252546	0.208669	0.249327

### Sheet: Fig 7
7A
plod2b	control	0.683255	1.15685	1.26515
	plod2 overexp	6.9884	6.97481	7.81956
7C
	siblings			plod2 overexp.
4 dpw	0.371	0.305	0.416	0.384	0.402	0.33
8 dpw	0.084	0.083	0.06	0.065	0.08	0.069
12 dpw	0.01	0.008	0.013	0.008	0.014	0.013
7E
	siblings			plod2 overexp.
4 dpw	0.038	0.028	0.047	0.036	0.031	0.042
8 dpw	0.016	0.016	0.01	0.019	0.023	0.017
12 dpw	0.001	0.004	0.006	0.005	0.002	0.008

### Sheet: S16 Fig
S16B
	siblings			plod2 mutants
4 dpw	0.122	0.233	0.122	0.102	0.165	0.109
8 dpw	0.015	0.047	0.051	0.028	0.066	0.05
12 dpw	0.017	0.009	0.016	0.022	0.016	0.028
S16D
	siblings			plod2 mutants
4 dpw	0.036	0.059	0.034	0.049	0.04	0.041
8 dpw	0.002	0.013	0.009	0.005	0.008	0.01
12 dpw	0.003	0.004	0.008	0.008	0.002	0.006
